# Host sex and genotype modify the gut microbiome response to helminth infection

**DOI:** 10.1101/608638

**Authors:** Fei Ling, Natalie Steinel, Jesse Weber, Lei Ma, Chris Smith, Decio Correa, Bin Zhu, Daniel Bolnick, Gaoxue Wang

## Abstract

The microbial community can be altered by direct/indirect interactions with parasites infecting host. Direct interactions can arise from physical/chemical contact with the parasite. Indirect interactions can involve parasite-induced changes in host immunity. If so, this would represent a case of genetic polymorphism in one species controlling an ecological interaction between other species. Here, we report a test of this expectation: we experimentally exposed *Gasterosteus aculeatus* to their naturally co-evolved parasite, *Schistocephalus solidus*. The host microbiome differed in response to parasite exposure, and between infected and uninfected fish. The microbial response to infection differed between host sexes, and also varied between variants at autosomal quantitative trait loci (QTL). These results indicate that host genotype regulates the indirect effect of infection on a vertebrate gut microbiome. Our results also raise the possibility that this sex-bias may be related to sex-specific microbial responses to the presence (or, absence) of helminthes. Therefore, helminth-based therapeutics as possible treatments for inflammatory bowel diseases might need to take account of these interactions, potentially requiring therapies tailored to host sex or genotype.
