## Supplementary material for "Host sex and genotype modify the gut microbiome response to helminth infection": Dataset 1

### Sheet: Phyla
Microbial Phyla name	Mean.relative.abundance	Standard.deviation	Minimum relative abundance	Maximum relative abundance	Common phyla	Common phyla for QTL Analysis
Acidobacteria	0.00145243	0.00323665	0	0.0435003	TRUE	TRUE
Actinobacteria	0.0512922	0.0806485	0.00030002	0.984566	TRUE	TRUE
Aminicenantes	2.36458e-06	4.27183e-05	0	0.000826837	FALSE	FALSE
Armatimonadetes	6.69496e-05	0.000487733	0	0.00991622	TRUE	TRUE
Bacteria_unclassified	0.020426	0.0288155	0	0.288629	TRUE	TRUE
Bacteroidetes	0.00925743	0.0367031	0	0.384101	TRUE	TRUE
BRC1	2.58474e-06	3.06443e-05	0	0.000457771	FALSE	FALSE
candidate_division_WPS.2	1.17285e-05	9.09696e-05	0	0.00123821	TRUE	FALSE
candidate_division_ZB3	4.5866e-07	1.16936e-05	0	0.000298129	FALSE	FALSE
Candidatus_Saccharibacteria	0.00105156	0.00274461	0	0.0509868	TRUE	TRUE
Chlamydiae	0.000595297	0.00375855	0	0.0893426	TRUE	TRUE
Chloroflexi	0.00559556	0.00994297	0	0.0995355	TRUE	TRUE
Deferribacteres	3.87691e-06	3.98017e-05	0	0.000786613	FALSE	FALSE
Deinococcus.Thermus	3.06724e-05	0.000184248	0	0.00350467	TRUE	TRUE
Elusimicrobia	4.7518e-07	8.58325e-06	0	0.000165847	FALSE	FALSE
Firmicutes	0.61071	0.266678	0.00558931	0.986492	TRUE	TRUE
Fusobacteria	0.00350351	0.0210229	0	0.239917	TRUE	TRUE
Gemmatimonadetes	2.23096e-05	0.000219914	0	0.00485437	TRUE	TRUE
Hydrogenedentes	3.26891e-07	5.92687e-06	0	0.000118357	FALSE	FALSE
Ignavibacteriae	1.42096e-05	0.000119837	0	0.00188991	FALSE	FALSE
Latescibacteria	5.46264e-07	1.39271e-05	0	0.000355072	FALSE	FALSE
Nitrospirae	0.000309659	0.00298285	0	0.0598456	TRUE	TRUE
Planctomycetes	0.00673494	0.0155263	0	0.219299	TRUE	TRUE
Proteobacteria	0.286763	0.225443	0.00839945	0.986391	TRUE	TRUE
Spirochaetes	1.43572e-05	0.000101405	0	0.00150319	TRUE	TRUE
SR1	1.00924e-06	2.31019e-05	0	0.000586756	FALSE	FALSE
Synergistetes	0.000225493	0.00140943	0	0.019402	TRUE	TRUE
Tenericutes	7.30902e-05	0.00183491	0	0.0467778	FALSE	FALSE
Verrucomicrobia	0.00183823	0.00633362	0	0.134454	TRUE	TRUE

### Sheet: Order
Microbial order name	Mean.relative.abundance	Standard.deviation	Minimum relative abundance	Maximum relative abundance	Common order	Common order for QTL Analysis
Acidimicrobiales	0.00271798	0.00543902	0	0.0835227	TRUE	TRUE
Acidobacteria_Gp3_unclassified	2.51782e-05	0.000212058	0	0.00349903	TRUE	TRUE
Acidobacteria_Gp4_unclassified	1.76262e-05	0.000139966	0	0.0021645	TRUE	TRUE
Actinobacteria_unclassified	0.00158944	0.00318334	0	0.0460314	TRUE	TRUE
Actinomycetales	0.0459425	0.0768611	0.000266684	0.984566	TRUE	TRUE
Aeromonadales	0.000870036	0.0125847	0	0.300069	TRUE	TRUE
Alphaproteobacteria_incertae_sedis	1.17589e-05	8.30372e-05	0	0.00100125	TRUE	TRUE
Alphaproteobacteria_unclassified	0.00105652	0.00230255	0	0.026975	TRUE	TRUE
Alteromonadales	9.04091e-05	0.000533984	0	0.00809419	TRUE	TRUE
Anaerolineales	0.00020023	0.00076794	0	0.0078125	TRUE	TRUE
Armatimonadetes_unclassified	2.76295e-05	0.000196717	0	0.00341509	TRUE	TRUE
Bacillales	0.544232	0.309177	0.00534629	0.983399	TRUE	TRUE
Bacilli_unclassified	0.000810817	0.00257001	0	0.0253165	TRUE	TRUE
Bacteria_unclassified	0.020426	0.0288155	0	0.288629	TRUE	TRUE
Bacteroidales	0.00111572	0.00583168	0	0.0841102	TRUE	TRUE
Bacteroidetes_unclassified	0.00331795	0.0152312	0	0.178209	TRUE	TRUE
Bdellovibrionales	0.00014668	0.000582354	0	0.010601	TRUE	TRUE
Betaproteobacteria_unclassified	0.0980902	0.129874	0	0.773137	TRUE	TRUE
Bifidobacteriales	8.70449e-05	0.000329914	0	0.00421348	TRUE	TRUE
Burkholderiales	0.120229	0.163889	0.000948521	0.917939	TRUE	TRUE
Caldilineales	0.00439464	0.00866095	0	0.0992037	TRUE	TRUE
Campylobacterales	1.75148e-05	0.000133006	0	0.00255864	TRUE	TRUE
Candidatus_Saccharibacteria_unclassified	0.00105156	0.00274461	0	0.0509868	TRUE	TRUE
Caulobacterales	0.00875908	0.0181701	0	0.13354	TRUE	TRUE
Chlamydiales	0.000595297	0.00375855	0	0.0893426	TRUE	TRUE
Chloroflexales	4.97813e-05	0.000586132	0	0.0146879	TRUE	TRUE
Chloroflexi_unclassified	0.000930877	0.00247242	0	0.0384421	TRUE	TRUE
Chromatiales	0.00271195	0.0162979	0	0.290037	TRUE	TRUE
Clostridia_unclassified	7.15459e-05	0.000310683	0	0.00405186	TRUE	TRUE
Clostridiales	0.0519347	0.0816754	0	0.642943	TRUE	TRUE
Coriobacteriales	8.55422e-05	0.000328592	0	0.00565611	TRUE	TRUE
Cytophagales	0.00016161	0.000650204	0	0.00630656	TRUE	TRUE
Deinococcales	2.75251e-05	0.000179404	0	0.00350467	TRUE	TRUE
Deltaproteobacteria_unclassified	0.000627254	0.00149069	0	0.0192435	TRUE	TRUE
Desulfobacterales	0.000106561	0.000565447	0	0.00714894	TRUE	TRUE
Desulfovibrionales	0.000157847	0.00100437	0	0.0184497	TRUE	TRUE
Enterobacteriales	0.00298164	0.0344273	0	0.786877	TRUE	TRUE
Erysipelotrichales	0.00255462	0.0048897	0	0.0373872	TRUE	TRUE
Firmicutes_unclassified	0.00789811	0.0141963	0	0.195252	TRUE	TRUE
Flavobacteriales	0.00308319	0.0167382	0	0.247527	TRUE	TRUE
Fusobacteriales	0.00350351	0.0210229	0	0.239917	TRUE	TRUE
Gaiellales	4.42391e-05	0.00024111	0	0.00397219	TRUE	TRUE
Gammaproteobacteria_unclassified	0.00129934	0.00260494	0	0.0331368	TRUE	TRUE
Gemmatimonadales	2.23096e-05	0.000219914	0	0.00485437	TRUE	TRUE
Gp16	0.000999241	0.00191608	0	0.0177074	TRUE	TRUE
Gp17	7.42732e-05	0.000635014	0	0.0138991	TRUE	TRUE
Gp3	7.30541e-05	0.00150386	0	0.0382735	TRUE	TRUE
Gp4	1.92227e-05	0.000241804	0	0.00594707	TRUE	TRUE
Gp6	0.000201998	0.00107023	0	0.0167712	TRUE	TRUE
Hydrogenophilales	6.36046e-05	0.00054865	0	0.0125598	TRUE	TRUE
Lactobacillales	0.00208673	0.00808122	0	0.172019	TRUE	TRUE
Legionellales	0.000176124	0.000659959	0	0.00893023	TRUE	TRUE
Methylococcales	1.32084e-05	7.97196e-05	0	0.00094688	TRUE	TRUE
Myxococcales	0.00135336	0.00844493	0	0.200376	TRUE	TRUE
Neisseriales	0.0135579	0.0361865	0	0.323592	TRUE	TRUE
Nitrosomonadales	7.77718e-06	5.07335e-05	0	0.000713097	TRUE	TRUE
Nitrospirales	0.000309659	0.00298285	0	0.0598456	TRUE	TRUE
Oceanospirillales	0.000447057	0.00122597	0	0.0152852	TRUE	TRUE
Opitutales	2.02645e-05	0.000180222	0	0.0037594	TRUE	TRUE
Pasteurellales	0.000117695	0.00186096	0	0.0467142	TRUE	TRUE
Planctomycetales	0.00673494	0.0155263	0	0.219299	TRUE	TRUE
Proteobacteria_unclassified	0.00124445	0.00297437	0	0.0571535	TRUE	TRUE
Pseudomonadales	0.00478398	0.0205194	0	0.467175	TRUE	TRUE
Rhizobiales	0.0115253	0.0149956	0	0.157266	TRUE	TRUE
Rhodobacterales	0.00595309	0.0124781	0	0.119159	TRUE	TRUE
Rhodocyclales	0.00100557	0.0028624	0	0.039814	TRUE	TRUE
Rhodospirillales	0.00542228	0.0367691	0	0.663357	TRUE	TRUE
Rickettsiales	0.000132622	0.00107897	0	0.0178532	TRUE	TRUE
Selenomonadales	0.00104955	0.00467332	0	0.0795309	TRUE	TRUE
Solirubrobacterales	0.000821205	0.00162657	0	0.011431	TRUE	TRUE
Spartobacteria_unclassified	0.00141633	0.00593922	0	0.131531	TRUE	TRUE
Sphingobacteriales	0.00152037	0.00759357	0	0.106057	TRUE	TRUE
Sphingomonadales	0.000967828	0.00530314	0	0.119833	TRUE	TRUE
Spirochaetales	1.43572e-05	0.000101405	0	0.00150319	TRUE	TRUE
Subdivision3_unclassified	5.30663e-05	0.000343957	0	0.00627413	TRUE	TRUE
Synergistales	0.000225493	0.00140943	0	0.019402	TRUE	TRUE
Syntrophobacterales	0.000380155	0.000937596	0	0.00924025	TRUE	TRUE
Thermomicrobia_unclassified	1.07313e-05	7.82211e-05	0	0.00125707	TRUE	TRUE
Thiotrichales	4.02579e-05	0.000499028	0	0.011082	TRUE	TRUE
Verrucomicrobia_unclassified	7.3624e-05	0.000324311	0	0.00367197	TRUE	TRUE
Verrucomicrobiales	0.000270003	0.00142365	0	0.0250965	TRUE	TRUE
Vibrionales	0.00103961	0.00819509	0	0.164568	TRUE	TRUE
Xanthomonadales	0.00130601	0.00478567	0	0.0523305	TRUE	TRUE
Acidobacteria_unclassified	9.49811e-07	1.44403e-05	0	0.000326122	FALSE	FALSE
Aminicenantes_unclassified	2.36458e-06	4.27183e-05	0	0.000826837	FALSE	FALSE
Armatimonadales	3.05644e-05	0.00040401	0	0.00931783	FALSE	FALSE
Armatimonadetes_gp2_unclassified	8.4742e-06	5.9632e-05	0	0.000626763	FALSE	FALSE
Armatimonadetes_gp5_unclassified	2.81547e-07	4.29914e-06	0	7.60572e-05	FALSE	FALSE
Bacteroidetes_incertae_sedis	5.85953e-05	0.000613118	0	0.0113695	TRUE	TRUE
Blastocatellales	2.55149e-07	6.50504e-06	0	0.000165847	FALSE	FALSE
BRC1_unclassified	2.58474e-06	3.06443e-05	0	0.000457771	FALSE	FALSE
candidate_division_WPS.2_unclassified	1.17285e-05	9.09696e-05	0	0.00123821	TRUE	FALSE
candidate_division_ZB3_unclassified	4.5866e-07	1.16936e-05	0	0.000298129	FALSE	FALSE
Candidatus_Hydrogenedens_unclassified	3.26891e-07	5.92687e-06	0	0.000118357	FALSE	FALSE
Deferribacterales	3.87691e-06	3.98017e-05	0	0.000786613	FALSE	FALSE
Deltaproteobacteria_unclassified	3.21753e-06	3.84427e-05	0	0.000558036	FALSE	FALSE
Desulfuromonadales	1.79278e-05	0.000297114	0	0.00738397	FALSE	FALSE
Elusimicrobiales	4.7518e-07	8.58325e-06	0	0.000165847	FALSE	FALSE
Gammaproteobacteria_incertae_sedis	4.08762e-06	3.34345e-05	0	0.00049754	FALSE	FALSE
Gp10	2.25989e-06	2.86563e-05	0	0.000591786	FALSE	FALSE
Gp18	2.18076e-05	0.000240861	0	0.00437042	FALSE	FALSE
Gp21	8.45494e-06	9.29026e-05	0	0.00173271	FALSE	FALSE
Gp23	4.50875e-06	4.55747e-05	0	0.000931966	FALSE	FALSE
Gp7	3.60476e-06	5.83455e-05	0	0.00127932	FALSE	FALSE
Halanaerobiales	6.90446e-05	0.00167938	0	0.0427967	FALSE	FALSE
Haloplasmatales	7.19659e-05	0.00183478	0	0.0467778	FALSE	FALSE
Herpetosiphonales	9.04975e-07	1.27143e-05	0	0.000288046	FALSE	FALSE
Ignavibacteriales	1.42096e-05	0.000119837	0	0.00188991	FALSE	FALSE
Ktedonobacterales	5.42917e-06	6.98324e-05	0	0.00116395	FALSE	FALSE
Ktedonobacteria_unclassified	2.96259e-06	3.19837e-05	0	0.00059988	FALSE	FALSE
Latescibacteria_unclassified	5.46264e-07	1.39271e-05	0	0.000355072	FALSE	FALSE
Methylophilales	2.9164e-06	3.06211e-05	0	0.000490116	FALSE	FALSE
Mycoplasmatales	1.12434e-06	2.52204e-05	0	0.000636132	FALSE	FALSE
Natranaerobiales	6.24895e-07	8.73165e-06	0	0.00017646	FALSE	FALSE
Opitutae_unclassified	3.90342e-06	6.29708e-05	0	0.00153649	FALSE	FALSE
Orbales	4.00006e-05	0.000592905	0	0.0134875	FALSE	FALSE
Procabacteriales	1.78795e-06	3.64834e-05	0	0.000904568	FALSE	FALSE
Rubrobacterales	4.2831e-06	3.29386e-05	0	0.00044287	FALSE	FALSE
SR1_unclassified	1.00924e-06	2.31019e-05	0	0.000586756	FALSE	FALSE
Subdivision5_unclassified	1.03768e-06	2.53089e-05	0	0.000644607	FALSE	FALSE
Thermales	3.14739e-06	4.37486e-05	0	0.000743402	FALSE	FALSE
Thermoanaerobacterales	1.81925e-06	1.84182e-05	0	0.000318979	FALSE	FALSE

### Sheet: Family
Microbial family name	Mean relative abundance	Standard deviation	Minimum relative abundance	Maximum relative abundance	Common family	Common family for QTL Analysis
Acetobacteraceae	0.000405097	0.00101241	0	0.0112727	TRUE	TRUE
Acidaminococcaceae	3.76043e-05	0.000302149	0	0.00477099	TRUE	TRUE
Acidimicrobiaceae	0.000450519	0.00117049	0	0.0149457	TRUE	TRUE
Acidimicrobiales_unclassified	0.00222693	0.00513827	0	0.0826705	TRUE	TRUE
Acidimicrobineae_incertae_sedis	2.63091e-05	0.000132499	0	0.00169348	TRUE	TRUE
Acidobacteria_Gp3_unclassified	2.51782e-05	0.000212058	0	0.00349903	TRUE	TRUE
Acidobacteria_Gp4_unclassified	1.76262e-05	0.000139966	0	0.0021645	TRUE	TRUE
Actinobacteria_unclassified	0.00158944	0.00318334	0	0.0460314	TRUE	TRUE
Actinomycetaceae	0.000148399	0.00102267	0	0.017368	TRUE	TRUE
Actinomycetales_unclassified	0.0099173	0.020601	0	0.383272	TRUE	TRUE
Aerococcaceae	8.92585e-05	0.000454913	0	0.00636943	TRUE	TRUE
Aeromonadaceae	0.000870036	0.0125847	0	0.300069	TRUE	TRUE
Alcaligenaceae	0.104222	0.161802	0.00024707	0.916031	TRUE	TRUE
Alicyclobacillaceae	0.000458525	0.00181975	0	0.0275387	TRUE	TRUE
Alphaproteobacteria_unclassified	0.00105652	0.00230255	0	0.026975	TRUE	TRUE
Alteromonadaceae	1.45905e-05	8.85984e-05	0	0.00156235	TRUE	TRUE
Anaerolineaceae	0.00020023	0.00076794	0	0.0078125	TRUE	TRUE
Armatimonadetes_unclassified	2.76295e-05	0.000196717	0	0.00341509	TRUE	TRUE
Bacillaceae_1	0.000841283	0.0017597	0	0.0157303	TRUE	TRUE
Bacillaceae_2	0.000326448	0.00459323	0	0.115203	TRUE	TRUE
Bacillales_Incertae_Sedis_XI	9.17284e-05	0.00128881	0	0.0312066	TRUE	TRUE
Bacillales_Incertae_Sedis_XII	0.000303567	0.00102486	0	0.0161593	TRUE	TRUE
Bacillales_unclassified	0.537398	0.314236	0.00357664	0.982731	TRUE	TRUE
Bacilli_unclassified	0.000810817	0.00257001	0	0.0253165	TRUE	TRUE
Bacteria_unclassified	0.020426	0.0288155	0	0.288629	TRUE	TRUE
Bacteriovoracaceae	5.59005e-05	0.000289549	0	0.00381316	TRUE	TRUE
Bacteroidales_unclassified_1	3.36896e-05	0.000312855	0	0.00727516	TRUE	TRUE
Bacteroidetes_unclassified_2	0.00331795	0.0152312	0	0.178209	TRUE	TRUE
Bdellovibrionaceae	9.07797e-05	0.000397922	0	0.00686228	TRUE	TRUE
Beijerinckiaceae	1.23441e-05	9.17547e-05	0	0.00129032	TRUE	TRUE
Betaproteobacteria_unclassified	0.0980902	0.129874	0	0.773137	TRUE	TRUE
Bifidobacteriaceae	8.70449e-05	0.000329914	0	0.00421348	TRUE	TRUE
Bradyrhizobiaceae	0.0020986	0.00492166	0	0.0542189	TRUE	TRUE
Brevibacteriaceae	6.34177e-05	0.000340216	0	0.00537172	TRUE	TRUE
Burkholderiaceae	0.000179733	0.00121035	0	0.0228962	TRUE	TRUE
Burkholderiales_incertae_sedis	5.20067e-05	0.000232286	0	0.00297177	TRUE	TRUE
Burkholderiales_unclassified	0.0057274	0.0135466	0	0.186916	TRUE	TRUE
Caldilineaceae	0.00439464	0.00866095	0	0.0992037	TRUE	TRUE
Candidatus_Saccharibacteria_unclassified	0.00105156	0.00274461	0	0.0509868	TRUE	TRUE
Carnobacteriaceae	0.000111279	0.000492346	0	0.00654545	TRUE	TRUE
Caulobacteraceae	0.00875834	0.01817	0	0.13354	TRUE	TRUE
Chitinophagaceae	0.000684095	0.00469537	0	0.0977011	TRUE	TRUE
Chlamydiales_unclassified	0.000460977	0.0037397	0	0.0893426	TRUE	TRUE
Chloroflexi_unclassified	0.000930877	0.00247242	0	0.0384421	TRUE	TRUE
Chromatiaceae	0.00271145	0.0162979	0	0.290037	TRUE	TRUE
Clostridia_unclassified	7.15459e-05	0.000310683	0	0.00405186	TRUE	TRUE
Clostridiaceae_1	0.0202352	0.0479605	0	0.561005	TRUE	TRUE
Clostridiaceae_2	3.56179e-05	0.000192714	0	0.00226317	TRUE	TRUE
Clostridiales_Incertae_Sedis_XI	0.000306607	0.000978412	0	0.0144404	TRUE	TRUE
Clostridiales_Incertae_Sedis_XIII	7.73657e-05	0.000322229	0	0.00510856	TRUE	TRUE
Clostridiales_unclassified	0.00992483	0.0181408	0	0.133864	TRUE	TRUE
Comamonadaceae	0.00536307	0.0258616	0	0.401332	TRUE	TRUE
Conexibacteraceae	0.000211245	0.000512537	0	0.00371747	TRUE	TRUE
Coriobacteriaceae	8.55422e-05	0.000328592	0	0.00565611	TRUE	TRUE
Corynebacteriaceae	0.00119303	0.00315058	0	0.0451128	TRUE	TRUE
Coxiellaceae	1.81556e-05	0.000141499	0	0.00265428	TRUE	TRUE
Cryomorphaceae	0.000102385	0.000685168	0	0.0111926	TRUE	TRUE
Cyclobacteriaceae	2.91718e-05	0.000195814	0	0.0028463	TRUE	TRUE
Cystobacteraceae	3.02371e-05	0.000274158	0	0.00573259	TRUE	TRUE
Cytophagaceae	0.000158311	0.000638015	0	0.00606085	TRUE	TRUE
Deinococcaceae	2.37087e-05	0.000171427	0	0.00350467	TRUE	TRUE
Deltaproteobacteria_unclassified	0.000627254	0.00149069	0	0.0192435	TRUE	TRUE
Dermabacteraceae	7.25511e-05	0.000370391	0	0.0063593	TRUE	TRUE
Dermacoccaceae	5.91931e-05	0.000354542	0	0.00413378	TRUE	TRUE
Desulfobacteraceae	8.07425e-05	0.000505212	0	0.00705426	TRUE	TRUE
Desulfobulbaceae	2.58181e-05	0.000159323	0	0.00236967	TRUE	TRUE
Desulfovibrionaceae	0.000157347	0.00100377	0	0.0184497	TRUE	TRUE
Dietziaceae	7.2541e-05	0.00051581	0	0.0115607	TRUE	TRUE
Enterobacteriaceae	0.00298164	0.0344273	0	0.786877	TRUE	TRUE
Enterococcaceae	6.00734e-05	0.000264234	0	0.00348028	TRUE	TRUE
Erysipelotrichaceae	0.00255462	0.0048897	0	0.0373872	TRUE	TRUE
Erythrobacteraceae	0.000150114	0.0022937	0	0.0579839	TRUE	TRUE
Eubacteriaceae	3.68147e-05	0.000166995	0	0.00199054	TRUE	TRUE
Firmicutes_unclassified	0.00789811	0.0141963	0	0.195252	TRUE	TRUE
Flavobacteriaceae	0.00295519	0.0163243	0	0.242635	TRUE	TRUE
Fusobacteriaceae	0.00348492	0.0210164	0	0.239917	TRUE	TRUE
Gaiellaceae	4.42391e-05	0.00024111	0	0.00397219	TRUE	TRUE
Gammaproteobacteria_unclassified	0.00129934	0.00260494	0	0.0331368	TRUE	TRUE
Geminicoccus	1.17589e-05	8.30372e-05	0	0.00100125	TRUE	TRUE
Gemmatimonadaceae	2.23096e-05	0.000219914	0	0.00485437	TRUE	TRUE
Geodermatophilaceae	7.58781e-05	0.000263247	0	0.00318471	TRUE	TRUE
Gp16_unclassified	0.000999241	0.00191608	0	0.0177074	TRUE	TRUE
Gp17_unclassified	7.42732e-05	0.000635014	0	0.0138991	TRUE	TRUE
Gp3_unclassified	7.30541e-05	0.00150386	0	0.0382735	TRUE	TRUE
Gp4_unclassified	1.92227e-05	0.000241804	0	0.00594707	TRUE	TRUE
Gp6_unclassified	0.000201998	0.00107023	0	0.0167712	TRUE	TRUE
Gracilibacteraceae	0.000520346	0.00389383	0	0.095768	TRUE	TRUE
Halomonadaceae	0.000400159	0.00105228	0	0.0100231	TRUE	TRUE
Heliobacteriaceae	2.32985e-05	0.000165018	0	0.00205761	TRUE	TRUE
Hydrogenophilaceae	6.36046e-05	0.00054865	0	0.0125598	TRUE	TRUE
Hyphomicrobiaceae	0.00100646	0.00196306	0	0.0301924	TRUE	TRUE
Iamiaceae	1.4229e-05	9.71052e-05	0	0.00135272	TRUE	TRUE
Incertae_Sedis_XI	3.17782e-05	0.00016082	0	0.00182682	TRUE	TRUE
Intrasporangiaceae	0.000302706	0.000623248	0	0.00454596	TRUE	TRUE
Lachnospiraceae	0.00570669	0.00984659	0	0.082397	TRUE	TRUE
Lactobacillaceae	0.000170292	0.00128232	0	0.0294118	TRUE	TRUE
Lactobacillales_unclassified	0.000319194	0.00105547	0	0.0194802	TRUE	TRUE
Legionellaceae	0.000157306	0.000630918	0	0.00893023	TRUE	TRUE
Leptospiraceae	1.12315e-05	9.41198e-05	0	0.00150319	TRUE	TRUE
Leptotrichiaceae	1.85922e-05	0.000193718	0	0.0042598	TRUE	TRUE
Leuconostocaceae	4.13879e-05	0.000186141	0	0.00176367	TRUE	TRUE
Methylobacteriaceae	0.000790984	0.00229798	0	0.02	TRUE	TRUE
Methylococcaceae	1.32084e-05	7.97196e-05	0	0.00094688	TRUE	TRUE
Methylocystaceae	0.000305542	0.000758349	0	0.00907441	TRUE	TRUE
Microbacteriaceae	0.0056833	0.0160191	0	0.220456	TRUE	TRUE
Micrococcaceae	0.00249387	0.0046416	0	0.0498502	TRUE	TRUE
Micromonosporaceae	0.000546654	0.00444436	0	0.109229	TRUE	TRUE
Moraxellaceae	0.00303478	0.0181231	0	0.447692	TRUE	TRUE
Moritellaceae	1.44052e-05	0.000163613	0	0.00367918	TRUE	TRUE
Mycobacteriaceae	0.00964697	0.0482174	0	0.984052	TRUE	TRUE
Myxococcaceae	0.000122127	0.000679468	0	0.0106222	TRUE	TRUE
Myxococcales_unclassified	0.000257204	0.00131687	0	0.0210072	TRUE	TRUE
Nakamurellaceae	9.23239e-06	6.05496e-05	0	0.00095057	TRUE	TRUE
Nannocystaceae	0.000151118	0.000709975	0	0.0147537	TRUE	TRUE
Neisseriaceae	0.0135579	0.0361865	0	0.323592	TRUE	TRUE
Nitrosomonadaceae	7.77718e-06	5.07335e-05	0	0.000713097	TRUE	TRUE
Nitrospiraceae	0.000309659	0.00298285	0	0.0598456	TRUE	TRUE
Nocardiaceae	0.00316978	0.00774153	0	0.0622407	TRUE	TRUE
Nocardioidaceae	0.00106678	0.00247705	0	0.0484406	TRUE	TRUE
Bacteroidetes_incertae_sedis_unclassified	5.85953e-05	0.000613118	0	0.0113695	TRUE	TRUE
Opitutaceae	2.02645e-05	0.000180222	0	0.0037594	TRUE	TRUE
Oscillochloridaceae	4.89085e-05	0.000585774	0	0.0146879	TRUE	TRUE
Oxalobacteraceae	0.00468149	0.0232934	0	0.239608	TRUE	TRUE
Paenibacillaceae_1	0.00024588	0.000748177	0	0.00867225	TRUE	TRUE
Paenibacillaceae_2	5.60142e-05	0.000326334	0	0.00643564	TRUE	TRUE
Parachlamydiaceae	0.00013432	0.000434801	0	0.00554529	TRUE	TRUE
Pasteurellaceae	0.000117695	0.00186096	0	0.0467142	TRUE	TRUE
Peptococcaceae_1	0.000174622	0.00048102	0	0.00502513	TRUE	TRUE
Peptococcaceae_2	5.18911e-05	0.000253329	0	0.00300246	TRUE	TRUE
Peptostreptococcaceae	0.00833167	0.0187406	0	0.299037	TRUE	TRUE
Phyllobacteriaceae	0.00168509	0.00320588	0	0.0240385	TRUE	TRUE
Planctomycetaceae	0.00673494	0.0155263	0	0.219299	TRUE	TRUE
Planococcaceae	0.00220295	0.00888103	0	0.169981	TRUE	TRUE
Polyangiaceae	0.00078811	0.00760976	0	0.187041	TRUE	TRUE
Porphyromonadaceae	0.000864658	0.00526343	0	0.0822034	TRUE	TRUE
Prevotellaceae	0.000132763	0.00121948	0	0.0254631	TRUE	TRUE
Propionibacteriaceae	0.00940753	0.0252623	0	0.376812	TRUE	TRUE
Proteobacteria_unclassified	0.00124445	0.00297437	0	0.0571535	TRUE	TRUE
Pseudomonadaceae	0.00174921	0.00764555	0	0.115888	TRUE	TRUE
Pseudonocardiaceae	0.000451731	0.00102817	0	0.0117209	TRUE	TRUE
Rhizobiaceae	0.000113067	0.000889671	0	0.0194418	TRUE	TRUE
Rhizobiales_incertae_sedis	1.53922e-05	9.72504e-05	0	0.00164474	TRUE	TRUE
Rhizobiales_unclassified	0.0054077	0.00872687	0	0.103442	TRUE	TRUE
Rhodobacteraceae	0.00595309	0.0124781	0	0.119159	TRUE	TRUE
Rhodocyclaceae	0.00100557	0.0028624	0	0.039814	TRUE	TRUE
Rhodospirillaceae	0.00494772	0.0366211	0	0.663357	TRUE	TRUE
Rhodospirillales_unclassified	6.94618e-05	0.000511012	0	0.00897708	TRUE	TRUE
Rickettsiaceae	0.000132622	0.00107897	0	0.0178532	TRUE	TRUE
Rikenellaceae	6.78501e-05	0.000424332	0	0.00529176	TRUE	TRUE
Ruminococcaceae	0.00637926	0.0142352	0	0.208747	TRUE	TRUE
Sanguibacteraceae	0.00123044	0.00315122	0	0.033374	TRUE	TRUE
Saprospiraceae	0.000119324	0.0010142	0	0.0182984	TRUE	TRUE
Shewanellaceae	4.71308e-05	0.000288355	0	0.00416973	TRUE	TRUE
Sinobacteraceae	0.000245447	0.00133357	0	0.0209125	TRUE	TRUE
Solirubrobacteraceae	2.27021e-05	0.000174255	0	0.00358852	TRUE	TRUE
Solirubrobacterales_unclassified	0.000587259	0.0012324	0	0.00964957	TRUE	TRUE
Spartobacteria_unclassified	0.00141633	0.00593922	0	0.131531	TRUE	TRUE
Sphingobacteriaceae	5.33991e-05	0.000274801	0	0.00282943	TRUE	TRUE
Sphingobacteriales_unclassified	0.000634375	0.00408011	0	0.0687685	TRUE	TRUE
Sphingomonadaceae	0.000796181	0.00342769	0	0.0618495	TRUE	TRUE
Sphingomonadales_unclassified	2.15322e-05	0.000182954	0	0.00316857	TRUE	TRUE
Staphylococcaceae	0.00227218	0.00521033	0	0.0639098	TRUE	TRUE
Streptococcaceae	0.00129524	0.00687908	0	0.15206	TRUE	TRUE
Streptomycetaceae	0.000113544	0.00050953	0	0.00747608	TRUE	TRUE
Streptosporangiaceae	1.36584e-05	0.00010697	0	0.00203666	TRUE	TRUE
Subdivision3_unclassified	5.30663e-05	0.000343957	0	0.00627413	TRUE	TRUE
Synergistaceae	0.000225493	0.00140943	0	0.019402	TRUE	TRUE
Syntrophaceae	0.000303389	0.000722422	0	0.00632911	TRUE	TRUE
Syntrophobacteraceae	7.67661e-05	0.000482013	0	0.0087269	TRUE	TRUE
Syntrophomonadaceae	5.90539e-05	0.000777426	0	0.0195148	TRUE	TRUE
Thermoactinomycetaceae_1	2.67352e-05	0.000136024	0	0.00182593	TRUE	TRUE
Thermomicrobia_unclassified	1.07313e-05	7.82211e-05	0	0.00125707	TRUE	TRUE
Thermomonosporaceae	1.14066e-05	9.38282e-05	0	0.00196223	TRUE	TRUE
Tsukamurellaceae	0.000160369	0.00227593	0	0.0566502	TRUE	TRUE
Veillonellaceae	0.00100649	0.00463532	0	0.078607	TRUE	TRUE
Verrucomicrobia_unclassified	7.3624e-05	0.000324311	0	0.00367197	TRUE	TRUE
Verrucomicrobiaceae	0.000197793	0.000888138	0	0.0119962	TRUE	TRUE
Verrucomicrobiales_unclassified	7.22104e-05	0.000800793	0	0.0188224	TRUE	TRUE
Vibrionaceae	0.00103961	0.00819509	0	0.164568	TRUE	TRUE
Xanthobacteraceae	8.35418e-05	0.000353762	0	0.00601892	TRUE	TRUE
Xanthomonadaceae	0.00106056	0.00417282	0	0.0454449	TRUE	TRUE
Acidobacteria_unclassified	9.49811e-07	1.44403e-05	0	0.000326122	FALSE	FALSE
Acidothermaceae	2.56587e-07	4.6642e-06	0	9.46522e-05	FALSE	FALSE
Alcanivoracaceae	4.79995e-07	7.23097e-06	0	0.000134445	FALSE	FALSE
Alteromonadales_incertae_sedis	3.67866e-07	6.68242e-06	0	0.000157928	FALSE	FALSE
Aminicenantes_unclassified	2.36458e-06	4.27183e-05	0	0.000826837	FALSE	FALSE
Armatimonadaceae	3.05644e-05	0.00040401	0	0.00931783	FALSE	FALSE
Armatimonadetes_gp2_unclassified	8.4742e-06	5.9632e-05	0	0.000626763	FALSE	FALSE
Armatimonadetes_gp5_unclassified	2.81547e-07	4.29914e-06	0	7.60572e-05	FALSE	FALSE
Aurantimonadaceae	4.6873e-06	5.38868e-05	0	0.00118357	FALSE	FALSE
Bacteroidaceae	1.67571e-05	0.000170676	0	0.00343424	FALSE	FALSE
Beutenbergiaceae	9.33117e-06	7.72216e-05	0	0.00109409	TRUE	FALSE
Blastocatellaceae	2.55149e-07	6.50504e-06	0	0.000165847	FALSE	FALSE
BRC1_unclassified	2.58474e-06	3.06443e-05	0	0.000457771	FALSE	FALSE
Brucellaceae	1.91103e-06	2.15049e-05	0	0.000338868	FALSE	FALSE
Campylobacteraceae	7.18333e-06	7.26777e-05	0	0.00148375	FALSE	FALSE
Campylobacterales_unclassified	8.99193e-06	0.000107236	0	0.00248756	FALSE	FALSE
candidate_division_WPS.2_unclassified	1.17285e-05	9.09696e-05	0	0.00123821	TRUE	FALSE
candidate_division_ZB3_unclassified	4.5866e-07	1.16936e-05	0	0.000298129	FALSE	FALSE
Candidatus_Hydrogenedens_unclassified	3.26891e-07	5.92687e-06	0	0.000118357	FALSE	FALSE
Cellulomonadaceae	3.74078e-06	3.84305e-05	0	0.000754021	FALSE	FALSE
Chloroflexales_unclassified	8.72783e-07	1.66962e-05	0	0.000408797	FALSE	FALSE
Chromatiales_unclassified	5.0044e-07	8.51759e-06	0	0.000163332	FALSE	FALSE
Clostridiaceae_3	2.92934e-05	0.000593945	0	0.0149291	FALSE	FALSE
Clostridiales_Incertae_Sedis_XII	1.94266e-06	3.93279e-05	0	0.000990099	FALSE	FALSE
Clostridiales_Incertae_Sedis_XVIII	4.43616e-07	1.131e-05	0	0.000288351	FALSE	FALSE
Corynebacterineae_incertae_sedis	1.32387e-06	2.53241e-05	0	0.000611995	FALSE	FALSE
Cytophagales_unclassified	3.2987e-06	3.74635e-05	0	0.00066357	FALSE	FALSE
Deferribacteraceae	3.87691e-06	3.98017e-05	0	0.000786613	FALSE	FALSE
Defluviitaleaceae	9.56964e-07	1.85139e-05	0	0.000432651	FALSE	FALSE
Desulfomicrobiaceae	5.00041e-07	9.00783e-06	0	0.000163519	FALSE	FALSE
Desulfuromonadaceae	1.98241e-06	2.6552e-05	0	0.000495589	FALSE	FALSE
Elusimicrobiaceae	4.7518e-07	8.58325e-06	0	0.000165847	FALSE	FALSE
Flavobacteriales_unclassified	2.56105e-05	0.000394477	0	0.00887199	FALSE	FALSE
Gammaproteobacteria_incertae_sedis_unclassified	3.44046e-06	3.11924e-05	0	0.00049754	FALSE	FALSE
Geobacteraceae	1.59454e-05	0.000296011	0	0.00738397	FALSE	FALSE
Gp10_unclassified	2.25989e-06	2.86563e-05	0	0.000591786	FALSE	FALSE
Gp18_unclassified	2.18076e-05	0.000240861	0	0.00437042	FALSE	FALSE
Gp21_unclassified	8.45494e-06	9.29026e-05	0	0.00173271	FALSE	FALSE
Gp23_unclassified	4.50875e-06	4.55747e-05	0	0.000931966	FALSE	FALSE
Gp7_unclassified	3.60476e-06	5.83455e-05	0	0.00127932	FALSE	FALSE
Hahellaceae	4.51098e-05	0.000654998	0	0.0152852	FALSE	FALSE
Halanaerobiaceae	1.99239e-05	0.000451776	0	0.0114456	FALSE	FALSE
Halanaerobiales_unclassified	4.67012e-05	0.00119065	0	0.0303558	FALSE	FALSE
Haliangiaceae	1.38041e-06	3.51936e-05	0	0.000897263	FALSE	FALSE
Halobacteroidaceae	2.41943e-06	4.30675e-05	0	0.000995272	FALSE	FALSE
Haloplasmataceae	7.19659e-05	0.00183478	0	0.0467778	FALSE	FALSE
Helicobacteraceae	1.33949e-06	2.31683e-05	0	0.00051116	FALSE	FALSE
Herpetosiphonaceae	9.04975e-07	1.27143e-05	0	0.000288046	FALSE	FALSE
Hyphomonadaceae	7.30957e-07	1.4618e-05	0	0.000363769	FALSE	FALSE
Idiomarinaceae	1.5145e-06	3.86124e-05	0	0.000984428	FALSE	FALSE
Ignavibacteriaceae	1.42096e-05	0.000119837	0	0.00188991	FALSE	FALSE
Jiangellaceae	1.89478e-06	3.78297e-05	0	0.00095057	FALSE	FALSE
Kineosporiaceae	3.55418e-06	3.91136e-05	0	0.000750939	FALSE	FALSE
Kofleriaceae	3.18132e-06	3.78846e-05	0	0.000804848	FALSE	FALSE
Ktedonobacteraceae	3.28105e-06	5.25358e-05	0	0.000961169	FALSE	FALSE
Ktedonobacterales_unclassified	2.14813e-06	4.61591e-05	0	0.00116395	FALSE	FALSE
Ktedonobacteria_unclassified	2.96259e-06	3.19837e-05	0	0.00059988	FALSE	FALSE
Latescibacteria_unclassified	5.46264e-07	1.39271e-05	0	0.000355072	FALSE	FALSE
Legionellales_unclassified	6.6283e-07	7.94863e-06	0	0.000159286	FALSE	FALSE
Listeriaceae	2.76868e-06	7.05877e-05	0	0.00179964	FALSE	FALSE
Methylophilaceae	2.9164e-06	3.06211e-05	0	0.000490116	FALSE	FALSE
Mycoplasmataceae	1.12434e-06	2.52204e-05	0	0.000636132	FALSE	FALSE
Natranaerobiaceae	6.24895e-07	8.73165e-06	0	0.00017646	FALSE	FALSE
Natranaerovirga	7.01805e-06	5.47782e-05	0	0.000723197	TRUE	FALSE
Nocardiopsaceae	3.99134e-06	5.73059e-05	0	0.00126743	FALSE	FALSE
Oceanospirillaceae	1.30782e-06	2.43091e-05	0	0.000532992	FALSE	FALSE
Opitutae_unclassified	3.90342e-06	6.29708e-05	0	0.00153649	FALSE	FALSE
Orbaceae	4.00006e-05	0.000592905	0	0.0134875	FALSE	FALSE
Piscirickettsiaceae	1.414e-06	2.75917e-05	0	0.000650618	FALSE	FALSE
Procabacteriaceae	1.78795e-06	3.64834e-05	0	0.000904568	FALSE	FALSE
Promicromonosporaceae	8.11404e-06	0.000105329	0	0.00192678	FALSE	FALSE
Pseudoalteromonadaceae	1.14426e-05	0.000215134	0	0.00536961	FALSE	FALSE
Psychromonadaceae	9.57656e-07	1.76535e-05	0	0.000378752	FALSE	FALSE
Rubrobacteraceae	4.2831e-06	3.29386e-05	0	0.00044287	FALSE	FALSE
Selenomonadales_unclassified	5.45982e-06	7.85765e-05	0	0.00189514	FALSE	FALSE
Spirochaetaceae	3.12578e-06	3.8386e-05	0	0.000674423	FALSE	FALSE
SR1_unclassified	1.00924e-06	2.31019e-05	0	0.000586756	FALSE	FALSE
Subdivision5_unclassified	1.03768e-06	2.53089e-05	0	0.000644607	FALSE	FALSE
Sutterellaceae	2.35608e-06	3.35136e-05	0	0.00063597	FALSE	FALSE
Deltaproteobacteria_unclassified	3.21753e-06	3.84427e-05	0	0.000558036	FALSE	FALSE
Thermaceae	3.14739e-06	4.37486e-05	0	0.000743402	FALSE	FALSE
Thermoactinomycetaceae_2	6.14212e-06	8.69786e-05	0	0.00180914	FALSE	FALSE
Thermoanaerobacteraceae	1.81925e-06	1.84182e-05	0	0.000318979	FALSE	FALSE
Thiohalomonas	6.4716e-07	1.22212e-05	0	0.000276396	FALSE	FALSE
Thiotrichaceae	3.81249e-05	0.000498333	0	0.011082	FALSE	FALSE
Thiotrichales_incertae_sedis	7.18965e-07	9.82516e-06	0	0.000186012	FALSE	FALSE
Trueperaceae	3.81634e-06	5.45594e-05	0	0.00119976	FALSE	FALSE
